# Novel Aromatic Polyhydroxyalkanoates from Engineered *Cupriavidus necator* H16: Expanding Bio-Polyester Synthesis from Renewable Feedstocks

**DOI:** 10.1101/2021.12.12.472320

**Authors:** Nils J.H. Averesch, Vince E. Pane, Frauke Kracke, Sulogna Chatterjee, Aaron J. Berliner, Marika Ziesack, Shannon N. Nangle, Robert M. Waymouth, Craig S. Criddle

**Affiliations:** Center for the Utilization of Biological Engineering in Space (CUBES), Berkeley, CA, USA; Department of Civil and Environmental Engineering, Stanford University, CA, USA; Department of Chemistry, Stanford University, CA, USA; Department of Bioengineering, University of California, Berkeley, Berkeley, CA, USA; Wyss Institute for Biologically Inspired Engineering, MA, USA

**Author notes:** Corresponding authors NJHA.

**Keywords:** Polyhydroxyalkanoates, aromatic polyesters, bioplastics, single-carbon (C-1) feedstocks, microbial electrosynthesis

## Abstract

Synthetic materials are integral components of consumable and durable goods and are indispensable in the modern world. Polyesters are the most versatile bulk- and specialty-polymers but their production is not sustainable and their fate at end-of-life is of great concern. Bioplastics, though highly regarded, often lag behind conventional plastics due to poor material properties and a competitive market. This has limited the success of sustainable replacements at scale. Enabling the production of bioplastics with superior properties from waste-derived feedstocks could change that.

To this end, we created a synthetic entry into the metabolic pathway of bio-polyester synthesis of *Cupriavidus necator* H16 employing heterologous hydroxyacyl-CoA transferase and mutant PHA synthase. The resulting microbial cell factories enabled the co-polymerization of a range of aliphatic and aromatic hydroxy carboxylates, including a hydroxyphenylic and a hydroxyfuranoic acid, for the first time incorporating aromatic rings in the backbone of biological polyesters. The latter were structurally analogous to synthetic polyesters like PET and PEF, as well as PBST and PBAT. The obtained bio-polyesters underwent characterization for specific physicochemical properties, complemented by the prediction of uncharacterized physicochemical and mechanical properties. In a further advance, the transgenic strain was cultivated in a bio-electrochemical system under autotrophic conditions, enabling synthesis of aromatic bio-polyesters with *in situ* generated H_2_+O_2_, while assimilating CO_2_. Employing elementary flux-mode analysis, metabolic modeling confirmed the feasibility of producing an extended range of aliphatic, arylatic, and aromatic PHAs *de novo* from various feedstocks. This comprehensive study paves the way toward sustainable bio-production of advanced high-performance thermoplastics and thermosets.

**Significance Statement:** Biomaterials can help the chemical industry transition to a carbon-neutral and circular economy, reducing the accumulation of greenhouse gases and plastic waste by developing biological replacements for fossil carbon-based plastics and implementing end-of-life strategies.

Accomplished via the genetic engineering of a microbe that can assimilate carbon dioxide, this work demonstrates the first biocatalytic polymerization and incorporation of aromatic building blocks into the backbone of polyhydroxyalkanoates (PHAs). Employing a bio-electrochemical system for cultivation of the microbes, oxyhydrogen is formed and consumed *in situ*, thus avoiding explosive gas mixtures.

The obtained aromatic PHAs are structurally similar and functionally analogs to synthetic bulk- and high-performance polymers such as PET (polyethylene terephthalate) and PEF (polyethylene furanoate) as well as PBST (polybutylene succinate-co-terephthalate) and PBAT (polybutylene adipate-co-terephthalate).

**Graphical Abstract:** The biosynthesized novel aromatic polyhydroxyalkanoates described in this study are structurally similar to incumbent synthetic polyesters such as poly(ethylene terephthalate) (PET, orange box) and poly(ethylene furan-dicarboxylate) (PEF, yellow box). While PET and PEF may be bio-based to varying degrees, they are always synthesized chemically. In contrast, not only the monomers of poly(hydroxybutyrate-co-phloretate) and poly(hydroxybutyrate-co-hydroxymethylfuranoate) (green box) are fully bio-derived, but also the entire polymers are synthesized biologically. This was demonstrated by employing the autotrophic bacterium *Cupriavidus necator* H16.

**Highlights:**

- First-ever biocatalytic formation of polyesters with aromatic rings in the backbone
- Microbial production of aromatic PHAs in a bio-electrochemical system on CO_2_ and H_2_+O_2_
- Expression-level of PHA synthase and molecular weight of polyesters are inversely correlated
- *In silico* design and pathway analysis of bio-polyesters from low-cost carbon-feedstocks
- Prediction of material properties for novel aromatic co-polyesters and structural analogs
