## Supplementary Information 4 for "Novel Aromatic Polyhydroxyalkanoates from Engineered *Cupriavidus necator* H16: Expanding Bio-Polyester Synthesis from Renewable Feedstocks"

### Sheet: homo-PHAs
Polymer		poly[2-hydroxyacetic]	poly[2-hydroxypropionic]	poly[3-hydroxypropionic]	poly[2-hydroxybutyric]	poly[3-hydroxybutyric]	poly[4-hydroxybutyric]	poly[2-hydroxypentanoic]	poly[3-hydroxypentanoic]	poly[4-hydroxypentanoic]	poly[5-hydroxypentanoic]	poly[2-hydroxyhexanoic]	poly[3-hydroxyhexanoic]	poly[4-hydroxyhexanoic]	poly[5-hydroxyhexanoic]	poly[6-hydroxyhexanoic]	poly[2-hydroxy-2-phenylacetic]	poly[2-hydroxy-3-phenypropionic]	poly(3-hydroxy-3-phenylpropanoate)	poly[2-hydroxy-4-phenylbutyric]	poly(3-hydroxy-4-phenylbutyrate)	poly(4-hydroxy-4-phenylbutyrate)	poly[4-(hydroxymethyl)phenylpropionic]	poly[4-(hydroxymethyl)phenylacetic]	poly[4-(hydroxymethyl)benzoic]	poly[5-(hydroxymethyl)furan-2-carboxylic]	poly[5-(hydroxymethyl)furan-2-acetic]	poly[5-(hydroxymethyl)furan-2-propionic]
Acronym		P(GA)	P(LA)	P(3HP)	P(2HB)	P(3HB)	P(4HB)	P(2HV)	P(3HV)	P(4HV)	P(5HV)	P(2HC)	P(3HC)	P(4HC)	P(5HC)	P(6HC)	P(MA)	P(PheLA)	P(3H3PP)	P(2H4PB)	P(3H4PB)	P(4H4PB)	P(4HMPP)	P(4HMPA)	P(4HMB)	P(5HM2FC)	P(5HM2FA)	P(5HM2FP)
SMILES		O=C(O)CO	CC(O)C(=O)O	O=C(O)CCO	CCC(O)C(=O)O	CC(O)CC(=O)O	O=C(O)CCCO	CCCC(O)C(=O)O	CCC(O)CC(=O)O	CC(O)CCC(=O)O	O=C(O)CCCCO	CCCCC(O)C(=O)O	CCCC(O)CC(=O)O	CCC(O)CCC(=O)O	CC(O)CCCC(=O)O	O=C(O)CCCCCO	O=C(O)C(O)c1ccccc1	O=C(O)C(O)Cc1ccccc1	O=C(O)CC(O)c1ccccc1	O=C(O)C(O)CCc1ccccc1	O=C(O)CC(O)Cc1ccccc1	O=C(O)CCC(O)c1ccccc1	O=C(O)CCc1ccc(CO)cc1	O=C(O)Cc1ccc(CO)cc1	O=C(O)c1ccc(CO)cc1	O=C(O)c1ccc(CO)o1	O=C(O)Cc1ccc(CO)o1	O=C(O)CCc1ccc(CO)o1
		#N/A	#N/A	#N/A	#N/A	#N/A	#N/A	#N/A	#N/A	#N/A	#N/A	#N/A	#N/A	#N/A	#N/A	#N/A	#N/A	#N/A	#N/A	#N/A	#N/A	#N/A	#N/A	#N/A	#N/A	#N/A	#N/A	#N/A
Formula		C2H4O3	C3H6O3	C3H6O3	C4H8O3	C4H8O3	C4H8O3	C5H10O3	C5H10O3	C5H10O3	C5H10O3	C6H12O3	C6H12O3	C6H12O3	C6H12O3	C6H12O3	C8H8O3	C9H10O3	C9H10O3	C10H12O3	C10H12O3	C10H12O3	C10H12O3	C9H10O3	C8H8O3	C6H6O4	C7H8O4	C8H10O4
Predicted Property	Unit	Value	Value	Value	Value	Value	Value	Value	Value	Value	Value	Value	Value	Value	Value	Value	Value	Value	Value	Value	Value	Value	Value	Value	Value	Value	Value	Value
Density	g/cm³	1.54	1.23	1.35	1.18	1.2	1.25	1.12	1.16	1.13	1.13	1.08	1.12	1.11	1.1	1.11	1.19	1.16	1.19	1.12	1.15	1.14	1.17	1.22	1.3	1.41	1.29	1.23
Glass Transition Temperature	°C	38	62	-15	38	-1	-43	0	-14	-25	-62	-18	-23	-32	-49	-60	90	44	51	17	15	29	16	22	150	135	59	57
Melting Temperature	°C	227	171	101	154	159	44	85	76	70	44	82	63	23	60	48	139	138	127	109	118	100	89	106	226	228	121	125
Elastic Modulus	MPa	1700	800	700	1700	300	100	400	1400	0	200	200	0	100	0	200	1200	1400	1200	900	900	700	400	500	2300	1700	700	500
Permeability of O2	Barrer	0.0251189	79.4328	0.398107	6.30957	5.01187	0.630957	12.5893	1.58489	5.01187	3.16228	15.8489	5.01187	5.01187	6.30957	3.98107	3.98107	2.51189	1.25893	3.16228	1	1.99526	1.25893	0.501187	0.251189	0.0501187	0.794328	1.99526
Permeability of H2O	Barrer	100	2511.89	251.189	1258.93	251.189	316.228	501.187	398.107	316.228	251.189	501.187	251.189	398.107	251.189	316.228	1584.89	794.328	630.957	630.957	501.187	630.957	398.107	501.187	794.328	251.189	398.107	316.228
Permeability of CO2	Barrer	0.251189	63.0957	3.16228	12.5893	12.5893	5.01187	50.1187	6.30957	25.1189	19.9526	63.0957	19.9526	25.1189	31.6228	25.1189	19.9526	10	7.94328	12.5893	5.01187	10	5.01187	3.16228	1.58489	0.125893	3.98107	7.94328
Permeability of N2	Barrer	0.0158489	3.98107	0.199526	0.630957	1.25893	0.199526	1.99526	0.398107	1.58489	1.25893	3.16228	1.58489	1.58489	1.99526	1.58489	0.794328	0.398107	0.316228	0.630957	0.316228	0.501187	0.398107	0.199526	0.0251189	0.01	0.251189	0.501187
Domain of Validity Score (!<6.5)	-	0	0	0	11	0	0	11	0	2	0	11	0	3	0	0	11	11	8	11	4	6	0	0	0	5	8	7
kind	nature	homo-polymer	homo-polymer	homo-polymer	homo-polymer	homo-polymer	homo-polymer	homo-polymer	homo-polymer	homo-polymer	homo-polymer	homo-polymer	homo-polymer	homo-polymer	homo-polymer	homo-polymer	homo-polymer	homo-polymer	homo-polymer	homo-polymer	homo-polymer	homo-polymer	homo-polymer	homo-polymer	homo-polymer	homo-polymer	homo-polymer	homo-polymer
	type	aliphatic	aliphatic	aliphatic	aliphatic	aliphatic	aliphatic	aliphatic	aliphatic	aliphatic	aliphatic	aliphatic	aliphatic	aliphatic	aliphatic	aliphatic	aryl-aliphatic	aryl-aliphatic	aryl-aliphatic	aryl-aliphatic	aryl-aliphatic	aryl-aliphatic	aromatic	aromatic	aromatic	aromatic	aromatic	aromatic
status	scientific	known	known	known	known	known	known	hypothetical	known	known	known	hypothetical	known	hypothetical	known	known	known	known	unknown	hypothetical	hypothetical	hypothetical	hypothetical	hypothetical	hypothetical	hypothetical	hypothetical	hypothetical
	commercial	established	established	emerging	#N/A	established	established	#N/A	#N/A	#N/A	#N/A	#N/A	#N/A	#N/A	#N/A	established	#N/A	#N/A	#N/A	#N/A	#N/A	#N/A	#N/A	#N/A	#N/A	#N/A	#N/A	#N/A

### Sheet: co-PHAs
Polymer		poly[glycolic-co-5-hydroxy-2-methylfuranoic]	poly[lactic-co-5-hydroxy-2-methylfuranoic]	poly[3-hydroxypropionic-co-5-hydroxy-2-methylfuranoic]	poly[3-hydroxybutyric-co-5-hydroxy-2-methylfuranoic]	poly[4-hydroxybutyric-co-5-hydroxy-2-methylfuranoic]	poly[glycolic-co-phloretic]	poly[lactic-co-phloretic]	poly[3-hydroxypropionic-co-phloretic]	poly[3-hydroxybutyric-co-phloretic]	poly[4-hydroxybutyric-co-phloretic]	poly[glycolic-co-4-hydroxyphenylacetic]	poly[lactic-co-4-hydroxyphenylacetic]	poly[3-hydroxypropionic-co-4-hydroxyphenylacetic]	poly[3-hydroxybutyric-co-4-hydroxyphenylacetic]	poly[4-hydroxybutyric-co-4-hydroxyphenylacetic]	poly[glycolic-co-para-hydroxybenzoic]	poly[lactic-co-para-hydroxybenzoic]	poly[3-hydroxypropionic-co-para-hydroxybenzoic]	poly[3-hydroxybutyric-co-para-hydroxybenzoic]	poly[4-hydroxybutyric-co-para-hydroxybenzoic]
Acronym		P(GA-co-5HM2FC)	P(LA-co-5HM2FC)	P(3HP-co-5HM2FC)	P(3HB-co-5HM2FC)	P(4HB-co-5HM2FC)	P(GA-co-PA)	P(LA-co-PA)	P(3HP-co-PA)	P(3HB-co-PA)	P(4HB-co-PA)	P(GA-co-4HPA)	P(LA-co-4HPA)	P(3HP-co-4HPA)	P(3HB-co-4HPA)	P(4HB-co-4HPA)	P(GA-co-pHB)	P(LA-co-pHB)	P(3HP-co-pHB)	P(3HB-co-pHB)	P(4HB-co-pHB)
SMILES		O=C(O)CO.O=C(O)c1ccc(CO)o1	CC(O)C(=O)O.O=C(O)c1ccc(CO)o1	O=C(O)CCO.O=C(O)c1ccc(CO)o1	CC(O)CC(=O)O.O=C(O)c1ccc(CO)o1	O=C(O)CCCO.O=C(O)c1ccc(CO)o1	O=C(O)CO.O=C(O)CCc1ccc(O)cc1	CC(O)C(=O)O.O=C(O)CCc1ccc(O)cc1	O=C(O)CCO.O=C(O)CCc1ccc(O)cc1	CC(O)CC(=O)O.O=C(O)CCc1ccc(O)cc1	O=C(O)CCCO.O=C(O)CCc1ccc(O)cc1	O=C(O)CO.O=C(O)Cc1ccc(O)cc1	CC(O)C(=O)O.O=C(O)Cc1ccc(O)cc1	O=C(O)CCO.O=C(O)Cc1ccc(O)cc1	CC(O)CC(=O)O.O=C(O)Cc1ccc(O)cc1	O=C(O)CCCO.O=C(O)Cc1ccc(O)cc1	O=C(O)CO.O=C(O)c1ccc(O)cc1	CC(O)C(=O)O.O=C(O)c1ccc(O)cc1	O=C(O)CCO.O=C(O)c1ccc(O)cc1	CC(O)CC(=O)O.O=C(O)c1ccc(O)cc1	O=C(O)CCCO.O=C(O)c1ccc(O)cc1
		O=C(O)c1ccc(COC(=O)CO)o1	CC(O)C(=O)OCc1ccc(C(=O)O)o1	O=C(O)c1ccc(COC(=O)CCO)o1	CC(O)CC(=O)OCc1ccc(C(=O)O)o1	O=C(O)c1ccc(COC(=O)CCCO)o1	O=C(O)CCc1ccc(OC(=O)CO)cc1	CC(O)C(=O)Oc1ccc(CCC(=O)O)cc1	O=C(O)CCc1ccc(OC(=O)CCO)cc1	CC(O)CC(=O)Oc1ccc(CCC(=O)O)cc1	O=C(O)CCc1ccc(OC(=O)CCCO)cc1	O=C(O)Cc1ccc(OC(=O)CO)cc1	CC(O)C(=O)Oc1ccc(CC(=O)O)cc1	O=C(O)Cc1ccc(OC(=O)CCO)cc1	CC(O)CC(=O)Oc1ccc(CC(=O)O)cc1	O=C(O)Cc1ccc(OC(=O)CCCO)cc1	O=C(O)c1ccc(OC(=O)CO)cc1	CC(O)C(=O)Oc1ccc(C(=O)O)cc1	O=C(O)c1ccc(OC(=O)CCO)cc1	CC(O)CC(=O)Oc1ccc(C(=O)O)cc1	O=C(O)c1ccc(OC(=O)CCCO)cc1
Formula		C2H4O3, C6H6O4	C3H6O3, C6H6O4	C3H6O3, C6H6O4	C4H8O3, C6H6O4	C4H8O3, C6H6O4	C2H4O3, C9H10O3	C3H6O3, C9H10O3	C3H6O3, C9H10O3	C4H8O3, C9H10O3	C4H8O3, C9H10O3	C2H4O3, C8H8O3	C3H6O3, C8H8O3	C3H6O3, C8H8O3	C4H8O3, C8H8O3	C4H8O3, C8H8O3	C2H4O3, C7H6O3	C3H6O3, C7H6O3	C3H6O3, C7H6O3	C4H8O3, C7H6O3	C4H8O3, C7H6O3
Predicted Property	Unit	Value	Value	Value	Value	Value	Value	Value	Value	Value	Value	Value	Value	Value	Value	Value	Value	Value	Value	Value	Value
Density	g/cm³	1.43	1.34	1.38	1.31	1.3	1.2	1.18	1.18	1.17	1.16	1.27	1.24	1.23	1.21	1.19	1.37	1.3	1.29	1.27	1.25
Glass Transition Temperature	°C	75	77	34	47	15	48	45	29	31	12	47	55	32	42	13	90	99	63	71	37
Melting Temperature	°C	155	151	126	152	84	117	117	130	146	90	138	145	152	173	112	201	186	203	190	136
Elastic Modulus	MPa	1600	1000	800	600	200	900	1000	800	700	400	1000	1100	1000	900	600	1700	1400	1600	1300	1300
Permeability of O2	Barrer	0.0630957	1.25893	0.125893	0.501187	0.398107	1	3.98107	1	1.99526	1.58489	0.501187	2.51189	0.630957	1.25893	0.630957	0.251189	2.51189	0.316228	1	0.501187
Permeability of H2O	Barrer	316.228	630.957	251.189	251.189	199.526	630.957	794.328	501.187	501.187	501.187	794.328	1000	630.957	501.187	501.187	630.957	1258.93	630.957	501.187	501.187
Permeability of CO2	Barrer	0.316228	3.16228	0.501187	1.58489	1.58489	5.01187	12.5893	5.01187	7.94328	6.30957	3.16228	10	3.98107	6.30957	5.01187	1	7.94328	1.99526	5.01187	3.16228
Permeability of N2	Barrer	0.0158489	0.199526	0.0398107	0.125893	0.1	0.251189	0.630957	0.251189	0.501187	0.316228	0.158489	0.501187	0.158489	0.316228	0.199526	0.0630957	0.251189	0.0794328	0.199526	0.1
Domain of Validity Score (!<6.5)	-	4.4	5.4	4.2	5.2	3.8	2	2	0	1	0	2	3	0	2	0	2	3	0	1	0
kind	nature	co-polymer	co-polymer	co-polymer	co-polymer	co-polymer	co-polymer	co-polymer	co-polymer	co-polymer	co-polymer	co-polymer	co-polymer	co-polymer	co-polymer	co-polymer	co-polymer	co-polymer	co-polymer	co-polymer	co-polymer
	type	aromatic	aromatic	aromatic	aromatic	aromatic	aromatic	aromatic	aromatic	aromatic	aromatic	aromatic	aromatic	aromatic	aromatic	aromatic	aromatic	aromatic	aromatic	aromatic	aromatic
status	scientific	hypothetical	hypothetical	hypothetical	discovered	hypothetical	hypothetical	hypothetical	hypothetical	discovered	hypothetical	hypothetical	hypothetical	hypothetical	hypothetical	hypothetical	known	hypothetical	hypothetical	hypothetical	hypothetical
	commercial	#N/A	#N/A	#N/A		#N/A	#N/A	#N/A	#N/A	#N/A	#N/A	#N/A	#N/A	#N/A	#N/A	#N/A		#N/A	#N/A	#N/A	#N/A

### Sheet: synthetic polyesters
Polymer		poly(ethylene terephthalate)	poly(trimethylene terephthalate)	poly(butylene terephthalate)	poly(butylene succinate terephthalate)	poly(butylene adipate terephthalate)	poly(butylene succinate)	poly(butylene adipate)	poly(ethylene furan-2,5-dicarboxylate)	poly(trimethylene furan-2,5-dicarboxylate)	poly(butylene furan-2,5-dicarboxylate)
Acronym		PET	PTT	PBT	PBST	PBAT	PBS	PBA	PEF	PTF	PBF
SMILES		OCCO.O=C(O)c1ccc(C(O)=O)cc1	OCCCO.O=C(O)c1ccc(C(O)=O)cc1	OCCCCO.O=C(O)c1ccc(C(O)=O)cc1	OCCCCO.O=C(O)CCC(=O)O.O=C(O)c1ccc(C(O)=O)cc1	OCCCCO.O=C(O)CCCCC(=O)O.O=C(O)c1ccc(C(O)=O)cc1	OCCCCO.O=C(O)CCC(=O)O	OCCCCO.O=C(O)CCCCC(=O)O	OCCO.O=C(O)c1ccc(C(=O)O)o1	OCCCO.O=C(O)c1ccc(C(=O)O)o1	OCCCCO.O=C(O)c1ccc(C(=O)O)o1
					O=C(O)CCC(=O)OCCCCO.O=C(O)c1ccc(C(=O)OCCCCO)cc1	O=C(O)CCCCC(=O)OCCCCO.O=C(O)c1ccc(C(=O)OCCCCO)cc1
Formula		C2H6O2, C8H6O4	C3H8O2, C8H6O4	C4H10O2, C8H6O4	C4H10O2, C4H6O4, C8H6O4	C4H10O2, C6H10O4, C8H6O4	C4H10O2, C4H6O4	C4H10O2, C6H10O4	C2H6O2, C6H6O4	C3H8O2, C6H6O4	C4H10O2, C6H6O4
Predicted Property	Unit	Value	Value	Value	Value	Value	Value	Value	Value	Value	Value
Density	g/cm³	1.36	1.34	1.29	1.26	1.2	1.25	1.11	1.46	1.43	1.35
Glass Transition Temperature	°C	81	51	29	-12	-18	-33	-58	83	55	28
Melting Temperature	°C	229	196	201	127	118	105	53	217	164	151
Elastic Modulus	MPa	2400	2200	1900	1106	956	700	200	2700	900	300
Permeability of O2	Barrer	0.0316228	0.0794328	0.316228	0.57	1.01	1.25893	3.16228	0.01	0.0501187	0.158489
Permeability of H2O	Barrer	398.107	251.189	251.189	251.19	251.19	251.189	316.228	199.526	100	125.893
Permeability of CO2	Barrer	0.199526	0.630957	1.99526	3.71	6.17	6.30957	19.9526	0.0251189	0.0794328	0.316228
Permeability of N2	Barrer	0.00630957	0.0158489	0.0501187	0.16	0.28	0.398107	1	0.00316228	0.00794328	0.0398107
Domain of Validity Score (!<6.5)	-	0	0	0	0	0	0	0	0	0	0
kind	nature	co-polymer	co-polymer	co-polymer	co-polymer	co-polymer	co-polymer	co-polymer	co-polymer	co-polymer	co-polymer
	type	aromatic	aromatic	aromatic	aromatic	aromatic	aliphatic	aliphatic	aromatic	aromatic	aromatic
status	scientific	known	known	known	known	known	known	known	known	known	known
	commercial	established	established	established	established	established	established	established	emerging	#N/A	#N/A
